# Zebrafish knockout models of *atxn1a*, *atxn1b*, and *atxn1l* reveal distinct and shared phenotypic and transcriptomic alterations

**DOI:** 10.64898/2026.03.05.709450

**Authors:** Anwarul Karim, Pramuk Keerthisinghe, Sreeja Sarasamma, Nicholas A. Ciaburri, Mabel Guerra Giraldez, Kylan Naidoo, James P. Orengo

## Abstract

Spinocerebellar ataxia type 1 (SCA1) is a progressive neurodegenerative disorder caused by polyglutamine expansion in ATXN1, yet the normal physiological roles of ATXN1 and its paralog ATXN1L remain incompletely understood. To define these roles, we generated the first zebrafish knockouts (KOs) of the three ataxin-1 family genes, *atxn1a*, *atxn1b*, and *atxn1l*, using CRISPR/Cas9. These mutants reveal distinct and shared developmental, behavioral, and transcriptomic alterations. All KOs showed reduced early survival and mild larval growth deficits, indicating essential developmental functions. Behavioral assays revealed distinct paralog-specific effects: *atxn1a* KO larvae exhibited a unique light-dependent locomotor deficit, whereas *atxn1b* and *atxn1l* KOs displayed global hypoactivity. Adult behavioral assessment revealed a gradient of phenotypic severity: *atxn1a* KOs displayed the earliest and most pronounced alterations in vertical tank exploration and the greatest impairment in swim-tunnel performance, followed by *atxn1b* and then *atxn1l* mutants. To define molecular mechanisms underlying these phenotypes, we performed RNA-seq at 5 days post-fertilization and identified unique and shared differentially expressed genes across the three KO lines. Shared transcriptomic signatures highlighted suppression of leukotriene-biosynthetic pathways and diminished innate-immune pathways; suggesting that ATXN1-family genes influence neuroimmune signaling during early development. Weighted gene co-expression network analysis identified distinct KO-associated gene modules, including a phototransduction-enriched module strongly correlated with *atxn1a* KO status, offering a mechanistic link to its light-dependent locomotor phenotype. Together, these findings establish a comprehensive assessment of zebrafish models that reveal both shared core functions and specialized roles of ATXN1-family genes in development, neuroimmune regulation, sensorimotor behavior, and retinal signaling.
