## Supplementary Tables for "Zebrafish knockout models of *atxn1a*, *atxn1b*, and *atxn1l* reveal distinct and shared phenotypic and transcriptomic alterations": Supplementary_Table_3_(Enrichment_danRerLib_GOBP_Variable_KO_vs_WT).xlsx

### Sheet: GOBP_danRerLib_atxn1a_KO
Concept Type	Concept ID	Concept Name	# Genes in Concept in Universe	# Sig Genes Belong to Concept	Proportion of Sig Genes in Set	Odds Ratio	P-value	Direction	Bonferroni	BH FDR
GO BP	GO:0032000	positive regulation of fatty acid beta-oxidation	14	3	0.214286	0.975856	1.00479e-06	downregulated	0.000584786	0.000330718
GO BP	GO:0045725	positive regulation of glycogen biosynthetic process	15	2	0.133333	0.976217	1.36876e-06	downregulated	0.000796621	0.000330718
GO BP	GO:0036336	dendritic cell migration	11	6	0.545455	0.976085	2.11855e-06	downregulated	0.001233	0.000330718
GO BP	GO:0033673	negative regulation of kinase activity	18	2	0.111111	0.976924	2.39108e-06	downregulated	0.00139161	0.000330718
GO BP	GO:0010631	epithelial cell migration	18	2	0.111111	0.977075	2.84122e-06	downregulated	0.00165359	0.000330718
GO BP	GO:1900015	regulation of cytokine production involved in inflammatory response	14	6	0.428571	0.977442	7.9825e-06	downregulated	0.00464582	0.000667408
GO BP	GO:0030879	mammary gland development	27	3	0.111111	0.978455	8.02725e-06	downregulated	0.00467186	0.000667408
GO BP	GO:0061045	negative regulation of wound healing	16	5	0.3125	0.977854	1.01982e-05	downregulated	0.00593532	0.000741916
GO BP	GO:0007062	sister chromatid cohesion	13	2	0.153846	0.977167	1.01364e-06	downregulated	0.00114947	0.000770457
GO BP	GO:0007064	mitotic sister chromatid cohesion	13	1	0.0769231	0.977359	1.50742e-06	downregulated	0.00170941	0.000770457
GO BP	GO:0008286	insulin receptor signaling pathway	20	1	0.05	0.978528	2.03825e-06	downregulated	0.00231137	0.000770457
GO BP	GO:0048589	developmental growth	16	2	0.125	0.97821	3.07364e-06	downregulated	0.00348551	0.000871377
GO BP	GO:0007417	central nervous system development	103	12	0.116505	0.982198	5.25893e-06	downregulated	0.00596363	0.00119273
GO BP	GO:0045598	regulation of fat cell differentiation	19	5	0.263158	0.978643	2.05445e-05	downregulated	0.0119569	0.00132855
GO BP	GO:0048936	peripheral nervous system neuron axonogenesis	13	3	0.230769	1.05924	3.80442e-05	upregulated	0.0431422	0.00719036
GO BP	GO:0001666	response to hypoxia	58	7	0.12069	0.982719	7.41119e-05	downregulated	0.0840428	0.0120061
GO BP	GO:0035458	cellular response to interferon-beta	18	2	0.111111	1.08958	0.000248996	upregulated	0.144916	0.0144916
GO BP	GO:0099151	regulation of postsynaptic density assembly	10	1	0.1	1.09785	0.000288825	upregulated	0.168096	0.0147144
GO BP	GO:0002021	response to dietary excess	20	1	0.05	1.08754	0.00030339	upregulated	0.176573	0.0147144
GO BP	GO:0010666	positive regulation of cardiac muscle cell apoptotic process	19	1	0.0526316	1.08787	0.000351426	upregulated	0.20453	0.0157331
GO BP	GO:0042220	response to cocaine	38	4	0.105263	1.07627	0.000710355	upregulated	0.413427	0.0295305
GO BP	GO:0001892	embryonic placenta development	26	4	0.153846	0.98169	0.000766113	downregulated	0.445878	0.0297252
GO BP	GO:2000573	positive regulation of DNA biosynthetic process	15	2	0.133333	1.08853	0.000891296	upregulated	0.518734	0.0324209
GO BP	GO:0014009	glial cell proliferation	18	5	0.277778	1.08571	0.000955141	upregulated	0.555892	0.0326995
GO BP	GO:1901216	positive regulation of neuron death	31	2	0.0645161	1.07636	0.00169799	upregulated	0.988231	0.0549017
GO BP	GO:0060972	left/right pattern formation	15	4	0.266667	1.05256	0.000452978	upregulated	0.513677	0.0611813
GO BP	GO:0050767	regulation of neurogenesis	40	3	0.075	1.04664	0.00058084	upregulated	0.658673	0.0611813
GO BP	GO:0007599	hemostasis	18	4	0.222222	1.05096	0.000585853	upregulated	0.664358	0.0611813
GO BP	GO:0038092	nodal signaling pathway	10	2	0.2	1.05437	0.000593469	upregulated	0.672994	0.0611813
GO BP	GO:0042981	regulation of apoptotic process	107	9	0.0841121	1.04063	0.000798572	upregulated	0.90558	0.075465
GO BP	GO:0050808	synapse organization	18	3	0.166667	1.0498	0.000998252	upregulated	1	0.076441
GO BP	GO:0008345	larval locomotory behavior	17	3	0.176471	1.05006	0.00102805	upregulated	1	0.076441
GO BP	GO:0048488	synaptic vesicle endocytosis	23	4	0.173913	1.04823	0.00107712	upregulated	1	0.076441
GO BP	GO:0045087	innate immune response	113	10	0.0884956	1.03935	0.00115631	upregulated	1	0.076441
GO BP	GO:0030509	BMP signaling pathway	41	4	0.097561	1.04477	0.00119662	upregulated	1	0.076441
GO BP	GO:0009952	anterior/posterior pattern specification	91	6	0.0659341	1.04041	0.00121335	upregulated	1	0.076441
GO BP	GO:0071542	dopaminergic neuron differentiation	18	4	0.222222	1.04889	0.00150922	upregulated	1	0.0900765
GO BP	GO:0048666	neuron development	52	10	0.192308	1.04205	0.00215381	upregulated	1	0.122121
GO BP	GO:0051591	response to cAMP	34	3	0.0882353	1.07066	0.00599329	upregulated	1	0.183584
GO BP	GO:0006508	proteolysis	468	82	0.175214	0.98933	0.00391843	downregulated	1	0.211595
GO BP	GO:0010951	negative regulation of endopeptidase activity	36	10	0.277778	0.984358	0.00524347	downregulated	1	0.270277
GO BP	GO:0055088	lipid homeostasis	24	7	0.291667	1.04404	0.00600236	upregulated	1	0.294893
GO BP	GO:0006355	regulation of DNA-templated transcription	1032	68	0.0658915	1.02141	0.00624112	upregulated	1	0.294893
GO BP	GO:0007596	blood coagulation	43	11	0.255814	1.04038	0.00660387	upregulated	1	0.299552
GO BP	GO:0051781	positive regulation of cell division	20	2	0.1	1.04472	0.00710479	upregulated	1	0.309878
GO BP	GO:0006281	DNA repair	203	19	0.0935961	0.988478	0.00851662	downregulated	1	0.351714
GO BP	GO:0007268	chemical synaptic transmission	123	12	0.097561	1.03357	0.0086843	upregulated	1	0.351714
GO BP	GO:0090307	mitotic spindle assembly	14	2	0.142857	1.04626	0.00919443	upregulated	1	0.359534
GO BP	GO:0001890	placenta development	33	2	0.0606061	1.0679	0.0128392	upregulated	1	0.373621
GO BP	GO:0048246	macrophage chemotaxis	13	3	0.230769	1.0464	0.0104307	upregulated	1	0.394281
GO BP	GO:0044772	mitotic cell cycle phase transition	18	2	0.111111	1.04413	0.0116309	upregulated	1	0.425467
GO BP	GO:0140115	export across plasma membrane	14	3	0.214286	1.07858	0.0159172	upregulated	1	0.441135
GO BP	GO:0099170	postsynaptic modulation of chemical synaptic transmission	26	3	0.115385	1.06983	0.0168549	upregulated	1	0.445888
GO BP	GO:0035846	oviduct epithelium development	10	3	0.3	1.08246	0.0189657	upregulated	1	0.479914
GO BP	GO:0007173	epidermal growth factor receptor signaling pathway	11	1	0.0909091	1.04671	0.013918	upregulated	1	0.493218
GO BP	GO:0043009	chordate embryonic development	120	10	0.0833333	0.987975	0.0160884	downregulated	1	0.552857
GO BP	GO:0060075	regulation of resting membrane potential	14	2	0.142857	0.983081	0.0237725	downregulated	1	0.576483
GO BP	GO:0048702	embryonic neurocranium morphogenesis	26	1	0.0384615	0.984666	0.0186215	downregulated	1	0.62108
GO BP	GO:0000079	regulation of cyclin-dependent protein serine/threonine kinase activity	26	2	0.0769231	1.04046	0.0198131	upregulated	1	0.641945
GO BP	GO:0042254	ribosome biogenesis	62	14	0.225806	1.03514	0.0207909	upregulated	1	0.654913
GO BP	GO:0010884	positive regulation of lipid storage	18	5	0.277778	1.07158	0.0313631	upregulated	1	0.730132
GO BP	GO:0051291	protein heterooligomerization	14	3	0.214286	1.07388	0.0381431	upregulated	1	0.853819
GO BP	GO:0045765	regulation of angiogenesis	22	3	0.136364	1.04034	0.029276	upregulated	1	0.854893
GO BP	GO:0030155	regulation of cell adhesion	16	1	0.0625	1.04228	0.0293654	upregulated	1	0.854893
GO BP	GO:0030322	stabilization of membrane potential	19	5	0.263158	0.98437	0.0294011	downregulated	1	0.854893
GO BP	GO:0009395	phospholipid catabolic process	17	5	0.294118	1.04167	0.0317585	upregulated	1	0.900353
GO BP	GO:0060389	pathway-restricted SMAD protein phosphorylation	17	1	0.0588235	1.07064	0.042036	upregulated	1	0.906109
GO BP	GO:0036269	swimming behavior	53	6	0.113208	1.03401	0.0403276	upregulated	1	0.999955
GO BP	GO:0006979	response to oxidative stress	35	7	0.2	1.03649	0.0406039	upregulated	1	0.999955
GO BP	GO:0006805	xenobiotic metabolic process	47	14	0.297872	1.03458	0.0421598	upregulated	1	0.999955
GO BP	GO:0030433	ubiquitin-dependent ERAD pathway	52	4	0.0769231	1.03373	0.0453898	upregulated	1	0.999955
GO BP	GO:0031146	SCF-dependent proteasomal ubiquitin-dependent protein catabolic process	43	1	0.0232558	1.03465	0.0483665	upregulated	1	0.999955

### Sheet: GOBP_danRerLib_atxn1b_KO
Concept Type	Concept ID	Concept Name	# Genes in Concept in Universe	# Sig Genes Belong to Concept	Proportion of Sig Genes in Set	Odds Ratio	P-value	Direction	Bonferroni	BH FDR
GO BP	GO:0036336	dendritic cell migration	11	5	0.454545	0.954939	1.16894e-07	downregulated	6.77984e-05	6.36957e-05
GO BP	GO:1900015	regulation of cytokine production involved in inflammatory response	14	5	0.357143	0.956976	2.1964e-07	downregulated	0.000127391	6.36957e-05
GO BP	GO:0061045	negative regulation of wound healing	16	3	0.1875	0.958911	3.58055e-07	downregulated	0.000207672	6.9224e-05
GO BP	GO:0045598	regulation of fat cell differentiation	19	3	0.157895	0.960076	6.09051e-07	downregulated	0.000353249	8.83123e-05
GO BP	GO:0007599	hemostasis	18	7	0.388889	1.09619	9.00037e-07	upregulated	0.00101794	0.00101794
GO BP	GO:0008652	amino acid biosynthetic process	20	5	0.25	1.09274	2.50274e-06	upregulated	0.0028306	0.00134072
GO BP	GO:0060972	left/right pattern formation	15	8	0.533333	1.09608	3.66109e-06	upregulated	0.0041407	0.00134072
GO BP	GO:0007596	blood coagulation	43	12	0.27907	1.08103	5.04594e-06	upregulated	0.00570696	0.00134072
GO BP	GO:0006956	complement activation	19	10	0.526316	1.09175	5.92714e-06	upregulated	0.0067036	0.00134072
GO BP	GO:0001892	embryonic placenta development	26	2	0.0769231	0.965774	1.25499e-05	downregulated	0.00727895	0.00145579
GO BP	GO:0007099	centriole replication	13	2	0.153846	1.09594	1.07046e-05	upregulated	0.0121069	0.00201782
GO BP	GO:0018230	peptidyl-L-cysteine S-palmitoylation	25	5	0.2	1.08522	2.25653e-05	upregulated	0.0255214	0.00364591
GO BP	GO:0006612	protein targeting to membrane	33	5	0.151515	1.07853	8.73723e-05	upregulated	0.098818	0.0122365
GO BP	GO:0038092	nodal signaling pathway	10	1	0.1	1.09475	9.73724e-05	upregulated	0.110128	0.0122365
GO BP	GO:0051781	positive regulation of cell division	20	3	0.15	1.08165	0.000376012	upregulated	0.425269	0.0425269
GO BP	GO:0030509	BMP signaling pathway	41	6	0.146341	1.0712	0.000544671	upregulated	0.616023	0.0526821
GO BP	GO:0043009	chordate embryonic development	120	13	0.108333	0.979664	0.000558962	downregulated	0.632186	0.0526821
GO BP	GO:0006099	tricarboxylic acid cycle	29	4	0.137931	1.07502	0.000702602	upregulated	0.794642	0.0611263
GO BP	GO:0007064	mitotic sister chromatid cohesion	13	2	0.153846	1.08537	0.000827008	upregulated	0.935346	0.0668104
GO BP	GO:0060075	regulation of resting membrane potential	14	1	0.0714286	0.968309	0.00093435	downregulated	0.541923	0.0903205
GO BP	GO:0042127	regulation of cell population proliferation	57	7	0.122807	1.06402	0.00156718	upregulated	1	0.118165
GO BP	GO:0007229	integrin-mediated signaling pathway	50	10	0.2	1.06537	0.00173743	upregulated	1	0.122814
GO BP	GO:0030178	negative regulation of Wnt signaling pathway	39	5	0.128205	1.06795	0.00211663	upregulated	1	0.129586
GO BP	GO:0006082	organic acid metabolic process	36	12	0.333333	0.977746	0.00213634	downregulated	1	0.129586
GO BP	GO:0048589	developmental growth	16	3	0.1875	1.07959	0.00217695	upregulated	1	0.129586
GO BP	GO:0001824	blastocyst development	22	3	0.136364	0.970604	0.00164928	downregulated	0.956583	0.136655
GO BP	GO:0060068	vagina development	10	1	0.1	0.967938	0.00217535	downregulated	1	0.157713
GO BP	GO:0006805	xenobiotic metabolic process	46	14	0.304348	0.978744	0.00281819	downregulated	1	0.159368
GO BP	GO:0006383	transcription by RNA polymerase III	11	2	0.181818	1.0832	0.00340187	upregulated	1	0.176381
GO BP	GO:0090307	mitotic spindle assembly	14	1	0.0714286	1.07988	0.00343093	upregulated	1	0.176381
GO BP	GO:0008286	insulin receptor signaling pathway	20	4	0.2	1.07444	0.0041552	upregulated	1	0.204328
GO BP	GO:0060982	coronary artery morphogenesis	14	3	0.214286	0.969791	0.00345421	downregulated	1	0.212885
GO BP	GO:0035846	oviduct epithelium development	10	6	0.6	1.08349	0.00367043	upregulated	1	0.212885
GO BP	GO:0010951	negative regulation of endopeptidase activity	36	9	0.25	0.978645	0.00504088	downregulated	1	0.237551
GO BP	GO:0042254	ribosome biogenesis	62	13	0.209677	1.05895	0.00542492	upregulated	1	0.245424
GO BP	GO:0030322	stabilization of membrane potential	19	1	0.0526316	0.976856	0.00581831	downregulated	1	0.246473
GO BP	GO:0007062	sister chromatid cohesion	13	1	0.0769231	1.0789	0.00593433	upregulated	1	0.246473
GO BP	GO:0036302	atrioventricular canal development	17	3	0.176471	0.976589	0.00626176	downregulated	1	0.246473
GO BP	GO:0006520	amino acid metabolic process	21	5	0.238095	1.07228	0.00631982	upregulated	1	0.246473
GO BP	GO:0048246	macrophage chemotaxis	13	5	0.384615	1.07847	0.00665504	upregulated	1	0.250895
GO BP	GO:0035556	intracellular signal transduction	375	43	0.114667	0.985382	0.00695019	downregulated	1	0.25357
GO BP	GO:0031145	anaphase-promoting complex-dependent catabolic process	14	1	0.0714286	1.07647	0.00857762	upregulated	1	0.303165
GO BP	GO:0033627	cell adhesion mediated by integrin	35	6	0.171429	1.0643	0.00901416	upregulated	1	0.30894
GO BP	GO:0042359	vitamin D metabolic process	13	1	0.0769231	0.970169	0.00586579	downregulated	1	0.309287
GO BP	GO:0048666	neuron development	52	6	0.115385	1.05905	0.0095631	upregulated	1	0.318114
GO BP	GO:0010884	positive regulation of lipid storage	18	7	0.388889	1.07309	0.00730227	upregulated	1	0.352943
GO BP	GO:0002021	response to dietary excess	20	1	0.05	1.07125	0.00823834	upregulated	1	0.367557
GO BP	GO:0034427	nuclear-transcribed mRNA catabolic process, exonucleolytic, 3'-5'	10	1	0.1	0.975599	0.0115798	downregulated	1	0.374194
GO BP	GO:0006096	glycolytic process	38	11	0.289474	0.979946	0.0133941	downregulated	1	0.420798
GO BP	GO:0014009	glial cell proliferation	18	6	0.333333	1.07167	0.0104378	upregulated	1	0.432423
GO BP	GO:0045765	regulation of angiogenesis	22	4	0.181818	1.0684	0.0142076	upregulated	1	0.434293
GO BP	GO:0060271	cilium assembly	232	29	0.125	1.03881	0.0162903	upregulated	1	0.484851
GO BP	GO:0030949	positive regulation of vascular endothelial growth factor receptor signaling pathway	20	3	0.15	1.0692	0.0135568	upregulated	1	0.524197
GO BP	GO:0006855	xenobiotic transmembrane transport	14	4	0.285714	1.07272	0.0174437	upregulated	1	0.607046
GO BP	GO:0003281	ventricular septum development	40	5	0.125	0.975943	0.0177927	downregulated	1	0.607046
GO BP	GO:0000226	microtubule cytoskeleton organization	99	18	0.181818	0.983421	0.0224456	downregulated	1	0.650924
GO BP	GO:1902043	positive regulation of extrinsic apoptotic signaling pathway via death domain receptors	10	3	0.3	0.970963	0.0207437	downregulated	1	0.668408
GO BP	GO:0006637	acyl-CoA metabolic process	15	4	0.266667	0.977904	0.0250484	downregulated	1	0.708244
GO BP	GO:0099151	regulation of postsynaptic density assembly	10	1	0.1	1.07517	0.0262025	upregulated	1	0.799866
GO BP	GO:0032374	regulation of cholesterol transport	11	5	0.454545	0.972016	0.0308433	downregulated	1	0.894457
GO BP	GO:0003148	outflow tract septum morphogenesis	38	1	0.0263158	0.976974	0.0359161	downregulated	1	0.991967
GO BP	GO:0009887	animal organ morphogenesis	76	12	0.157895	1.04831	0.0363542	upregulated	1	0.999083
GO BP	GO:0007399	nervous system development	226	17	0.0752212	1.03478	0.0418168	upregulated	1	0.999083
GO BP	GO:0006810	transport	15	5	0.333333	1.0679	0.0422378	upregulated	1	0.999083
GO BP	GO:0008285	negative regulation of cell population proliferation	58	9	0.155172	1.05014	0.0473751	upregulated	1	0.999083
GO BP	GO:0030388	fructose 1,6-bisphosphate metabolic process	14	6	0.428571	0.97869	0.0484003	downregulated	1	0.999083
GO BP	GO:0001942	hair follicle development	41	8	0.195122	1.05482	0.0409388	upregulated	1	0.999267
GO BP	GO:0042220	response to cocaine	38	4	0.105263	1.05466	0.0495196	upregulated	1	0.999267

### Sheet: GOBP_danRerLib_atxn1l_KO
Concept Type	Concept ID	Concept Name	# Genes in Concept in Universe	# Sig Genes Belong to Concept	Proportion of Sig Genes in Set	Odds Ratio	P-value	Direction	Bonferroni	BH FDR
GO BP	GO:0036336	dendritic cell migration	11	4	0.363636	0.951676	1.59199e-07	downregulated	9.23355e-05	8.27045e-05
GO BP	GO:1900015	regulation of cytokine production involved in inflammatory response	14	4	0.285714	0.953694	2.85188e-07	downregulated	0.000165409	8.27045e-05
GO BP	GO:0061045	negative regulation of wound healing	16	6	0.375	0.953895	4.52883e-07	downregulated	0.000262672	8.75574e-05
GO BP	GO:0045598	regulation of fat cell differentiation	19	4	0.210526	0.956259	6.3888e-07	downregulated	0.00037055	9.26376e-05
GO BP	GO:0001892	embryonic placenta development	26	3	0.115385	0.964472	2.46798e-05	downregulated	0.0143143	0.00286285
GO BP	GO:0060075	regulation of resting membrane potential	14	2	0.142857	0.966749	0.00125268	downregulated	0.726553	0.121092
GO BP	GO:0006260	DNA replication	89	36	0.404494	0.972039	0.000291948	downregulated	0.330193	0.180525
GO BP	GO:0007417	central nervous system development	103	17	0.165049	0.973032	0.000436214	downregulated	0.493358	0.180525
GO BP	GO:0015718	monocarboxylic acid transport	19	5	0.263158	1.04041	0.000478845	upregulated	0.541574	0.180525
GO BP	GO:0043009	chordate embryonic development	120	9	0.075	0.974596	0.000973061	downregulated	1	0.275133
GO BP	GO:0002227	innate immune response in mucosa	12	7	0.583333	0.967406	0.00356941	downregulated	1	0.295751
GO BP	GO:0032374	regulation of cholesterol transport	11	7	0.636364	0.967237	0.00412642	downregulated	1	0.299165
GO BP	GO:0030322	stabilization of membrane potential	19	1	0.0526316	0.968695	0.00216997	downregulated	1	0.490848
GO BP	GO:0034427	nuclear-transcribed mRNA catabolic process, exonucleolytic, 3'-5'	10	4	0.4	0.966362	0.00291355	downregulated	1	0.549205
GO BP	GO:0055085	transmembrane transport	522	82	0.157088	1.02167	0.00414429	upregulated	1	0.6696
GO BP	GO:1902043	positive regulation of extrinsic apoptotic signaling pathway via death domain receptors	10	2	0.2	0.968526	0.0134048	downregulated	1	0.813191
GO BP	GO:1905920	positive regulation of CoA-transferase activity	13	6	0.461538	0.969755	0.0146897	downregulated	1	0.813191
GO BP	GO:0035458	cellular response to interferon-beta	18	5	0.277778	1.02492	0.0177756	upregulated	1	0.813191
GO BP	GO:0050771	negative regulation of axonogenesis	13	4	0.307692	0.970072	0.0178292	downregulated	1	0.813191
GO BP	GO:0021987	cerebral cortex development	87	20	0.229885	0.977345	0.0182267	downregulated	1	0.813191
GO BP	GO:0001824	blastocyst development	22	5	0.227273	0.97397	0.046285	downregulated	1	0.998985
GO BP	GO:0046598	positive regulation of viral entry into host cell	12	5	0.416667	0.971547	0.0467368	downregulated	1	0.998985
GO BP	GO:0007017	microtubule-based process	31	12	0.387097	0.973045	0.0122665	downregulated	1	0.999051
GO BP	GO:0000278	mitotic cell cycle	83	32	0.385542	0.976885	0.0122903	downregulated	1	0.999051
GO BP	GO:0030509	BMP signaling pathway	41	5	0.121951	1.02331	0.0123984	upregulated	1	0.999051
GO BP	GO:0060972	left/right pattern formation	15	6	0.4	1.02622	0.0126181	upregulated	1	0.999051
GO BP	GO:0000226	microtubule cytoskeleton organization	99	33	0.333333	0.977611	0.0127794	downregulated	1	0.999051
GO BP	GO:0006958	complement activation, classical pathway	12	2	0.166667	0.969368	0.0143357	downregulated	1	0.999051
GO BP	GO:0007409	axonogenesis	80	22	0.275	0.977218	0.0163615	downregulated	1	0.999051
GO BP	GO:0038092	nodal signaling pathway	10	3	0.3	1.02692	0.0184417	upregulated	1	0.999051
GO BP	GO:0019221	cytokine-mediated signaling pathway	61	17	0.278689	1.02145	0.0192146	upregulated	1	0.999051
GO BP	GO:0007519	skeletal muscle tissue development	60	23	0.383333	0.976418	0.0195685	downregulated	1	0.999051
GO BP	GO:0016567	protein ubiquitination	326	65	0.199387	1.0169	0.0229081	upregulated	1	0.999051
GO BP	GO:0005975	carbohydrate metabolic process	170	38	0.223529	0.980991	0.0278834	downregulated	1	0.999051
GO BP	GO:0030388	fructose 1,6-bisphosphate metabolic process	14	5	0.357143	0.971184	0.0282396	downregulated	1	0.999051
GO BP	GO:0061640	cytoskeleton-dependent cytokinesis	25	8	0.32	0.973598	0.028381	downregulated	1	0.999051
GO BP	GO:0006096	glycolytic process	38	12	0.315789	0.975387	0.0299175	downregulated	1	0.999051
GO BP	GO:0007599	hemostasis	18	5	0.277778	1.02411	0.032326	upregulated	1	0.999051
GO BP	GO:0051923	sulfation	19	7	0.368421	1.02386	0.0336604	upregulated	1	0.999051
GO BP	GO:0005977	glycogen metabolic process	21	5	0.238095	0.973309	0.035484	downregulated	1	0.999051
GO BP	GO:0060047	heart contraction	73	19	0.260274	0.978643	0.0424283	downregulated	1	0.999051
GO BP	GO:0006468	protein phosphorylation	606	86	0.141914	1.01371	0.044379	upregulated	1	0.999051
GO BP	GO:0033334	fin morphogenesis	17	8	0.470588	0.972969	0.0461449	downregulated	1	0.999051
GO BP	GO:0051781	positive regulation of cell division	20	3	0.15	1.02303	0.048194	upregulated	1	0.999051
GO BP	GO:0046688	response to copper ion	12	2	0.166667	0.971644	0.0492403	downregulated	1	0.999051
